# A unified model for the surveillance of translation in diverse noncoding sequences

**DOI:** 10.1101/2022.07.20.500724

**Authors:** Jordan S Kesner, Ziheng Chen, Alexis A Aparicio, Xuebing Wu

## Abstract

Translation is pervasive outside of canonical coding regions, occurring in lncRNAs, UTRs, and introns. While the resulting polypeptides are often non-functional, translation in noncoding regions is nonetheless necessary for the birth of new coding regions. The mechanisms underlying the surveillance of translation in diverse noncoding regions and how escaped polypeptides evolve new functions remain unclear. Intriguingly, noncoding sequence-derived functional peptides often localize to membranes. Here, we show that the intrinsic nucleotide bias in the noncoding genome and in the genetic code frequently results in polypeptides with a hydrophobic C-terminal tail, which is captured by the ribosome-associated BAG6 membrane protein triage complex for either proteasomal degradation or membrane targeting. In contrast, canonical proteins have evolved to deplete C-terminal hydrophobic residues. Our results uncovered a fail-safe mechanism for the surveillance of unwanted translation from diverse noncoding regions and suggest a possible biochemical route for the preferential membrane localization of newly evolved proteins.

**Highlights:**

- Translation in diverse noncoding regions is mitigated by proteasomal degradation
- C-terminal hydrophobicity is a hallmark of noncoding sequence derived polypeptides
- A genome-wide CRISPR screen identified the BAG6 membrane protein triage pathway
- Ribosome-associated BAG6 complex targets C-terminal hydrophobicity for degradation
