## Supplementary material for "A unified model for the surveillance of translation in diverse noncoding sequences": Table S3

### Sheet: Sheet1
HSP90B1, ACTB, GAPDH, and SMAD4 reporters
HSP90B1-utr3-F	GCAATT GGGCCCT ATTATACTCTCACCATTTGGATCCTGTGT	Forward primer for amplifying HSP90B1 3' UTR fragment from genomic DNA
HSP90B1-utr3-R	GCAATT ATGCAT TTAGGGGGCATCCAAAACAAGTCTC	Reverse primer for amplifying HSP90B1 3' UTR fragment from genomic DNA
ACTB-intron-F	GCAATT GGGCCCT GTGAGTGGCCCGCTACCTCT	Forward primer for amplifying ACTB intron 3 fragment from genomic DNA
ACTB-intron-R	GCAATT ATGCAT GCAATTATGCATTCAGAGAGACAAACACC	Reverse primer for amplifying ACTB intron 3 fragment from genomic DNA
GAPDH-intron-F	GCAATT GCGGCCGC TGGTATGTGGCTGGGGCCAG	Forward primer for amplifying GAPDH last intron from genomic DNA
GAPDH-intron-R	GCAATT CCTGCAGG TTACTCCTTGGAGGCCATGTGGGC	Reverse primer for amplifying GAPDH last intron from genomic DNA
AA0832_SMAD4-NotI+	ATGCGGCCGCGGTCTTTTACCGTTGGG	PCR primer for generation of the clonable SMAD4 3' UTR fragment from cDNA
AA0833_SMAD4-SbfI-	TTACCTGCAGGTCAACCCTTTATGAAAAGATAAAGC	PCR primer for generation of the clonable SMAD4 3' UTR fragment from cDNA
AMD1 reporters
AMD1-RT-F	GCAATT GCGGCCGC TTAAGAAAAATGAAGAAAAAACGCAAAAAGAGAACAC	Forward primer for amplifying AMD1 tail ORF from genomic DNA for NotI/Sbfi-based cloning of the readthrough reporter
AMD1-RT-R	GCAATT CCTGCAGG TTAGGCTGAGGCCAACACCTAAT	Reverse primer for amplifying AMD1 tail ORF from genomic DNA for NotI/Sbfi-based cloning of the readthrough reporter
AMD1-RB-F	ACGTGGAGGAGAACCCCGGCCCC TTAAGAAAAATGAAGAAAAAACGCAAAAAGAGAACAC	Forward primer for amplifying AMD1 tail ORF from genomic DNA, to be used for overlap extension PCR cloning of the roadblock reporter
AMD1-RB-R	CGCATGTTAGCAGACTTCCTCTGCCCTCTCCCGATCC ATGAGGACGAAAGCCTTGTCTGT	Reverse primer for amplifying AMD1 tail ORF from genomic DNA, to be used for overlap extension PCR cloning of the roadblock reporter
AMD1-RT-del21aa-F	ACTTGTGAAAGCAACTCAATTTGGTTTATG TAGGTGTTGGCCTCAGCCTAACCTGCAGGt	Overlap extension PCR primer for deleting the 21aa putative ribosome stalling sequence from the readthrough reporter
AMD1-RT-del21aa-R	aCCTGCAGGTTAGGCTGAGGCCAACACCTA CATAAACCAAATTGAGTTGCTTTCACAAGT	Overlap extension PCR primer for deleting the 21aa putative ribosome stalling sequence from the readthrough reporter
AMD1-RB-del21aa-F	ACTTGTGAAAGCAACTCAATTTGGTTTATG GGATCGGGAGAGGGCAGAGGAAGTCTGCTA	Overlap extension PCR primer for deleting the 21aa putative ribosome stalling sequence from the roadblock reporter
AMD1-RB-del21aa-R	TAGCAGACTTCCTCTGCCCTCTCCCGATCC CATAAACCAAATTGAGTTGCTTTCACAAGT	Overlap extension PCR primer for deleting the 21aa putative ribosome stalling sequence from the roadblock reporter
K21A63-PCR-F	ACGTGGAGGAGAACCCCGGCCCC AAAAAAAAAA AAAAAAAAAA AAAAAAAAAA AAAAAAAAAA AAAAAAAAAA AAAAAAAAAA AAA GGATCGGGAGAGGGCAGAGGAAGTCTGCTAACATGCG	replace AMD1 center with polyA K21=A63
K21A63-PCR-R	CGCATGTTAGCAGACTTCCTCTGCCCTCTCCCGATCCTTTTTTTTTTTTTTTTTTTTTTTTTTTTTTTTTTTTTTTTTTTTTTTTTTTTTTTTTTTTTTTGGGGCCGGGGTTCTCCTCCACGT	positive control for ribosome stalling
AMD1-RT-P2A-F	atggacgagctgtacaaATACtGCGGCCGC GCTAGCGGCAGCGGCGCCACCAACTTCAGCCTGCTGAAGCAGGCCGGCGACGTGGAGGAGAACCCCGGCCCC TTAAGAAAAATGAAGAAAAAACGCAAAAAGAGAACAC	Overlap extension PCR primer for adding P2A between EGFP and AMD1tail
AMD1-RT-P2A-R	GTGTTCTCTTTTTGCGTTTTTTCTTCATTTTTCTTAAGGGGCCGGGGTTCTCCTCCACGTCGCCGGCCTGCTTCAGCAGGCTGAAGTTGGTGGCGCCGCTGCCGCTAGCGCGGCCGCaGTATttgtacagctcgtccat	Overlap extension PCR primer for adding P2A between EGFP and AMD1tail
AA0675_AMDdelAv2-	TCCACCACCTTCTACATGTGTTC	PCR primer for deletion of hydrophobic region A in the AMD1 tail
AA0711_AMD-delA.v3+	gggggcagtgctttccataac	PCR primer for deletion of hydrophobic region A in the AMD1 tail
AA0657_AMD_B-F	GAAAGCCCTAGATGTAATGATAG	PCR primer for deletion of hydrophobic region B in the AMD1 tail
AA0658_AMD_B-R	GTGGTGGTTATGGAAAGC	PCR primer for deletion of hydrophobic region B in the AMD1 tail
AA0659_AMD_C-F	CATTATTATATCAAGGAGTTAGATATCTTG	PCR primer for deletion of hydrophobic region C in the AMD1 tail
AA0660_AMD_C-R	ACTATCATTACATCTAGGGCTTTC	PCR primer for deletion of hydrophobic region C in the AMD1 tail
AA0661_AMD_D_F	GAAAAAACCTTTTACTATATGAAACTTTAC	PCR primer for deletion of hydrophobic region D in the AMD1 tail
AA0662_AMD_D_R	CTCCTTGATATAATAATGCATACAATTC	PCR primer for deletion of hydrophobic region D in the AMD1 tail (also used for D-to-E deletion)
AA0663_AMD_E-F	TCATCCAAAATTCCCCACAG	PCR primer for deletion of hydrophobic region E in the AMD1 tail (also used for D-to-E deletion)
AA0664_AMD_E-R	TGAGTTGCTTTCACAAGTG	PCR primer for deletion of hydrophobic region E in the AMD1 tail
AA0715_AMD-delAD.v2+	atttggtttatgcacagtgtaatatttc	PCR primer for deletion of hydrophobic region A to E in the AMD1 tail
AA0675_AMDdelAv2-	TCCACCACCTTCTACATGTGTTC	PCR primer for deletion of hydrophobic region A to E in the AMD1 tail
AA0716_AMDdelCE+	TCATCCAAAATTCCCCACAGACAAGGCTTTCG	PCR primer for deletion of hydrophobic region C to E in the AMD1 tail
AA0660_AMD_C-R	ACTATCATTACATCTAGGGCTTTC	PCR primer for deletion of hydrophobic region C to E in the AMD1 tail
Cas9 gRNA cloning
Cas9_sgBAG6-02_F	CACCGGCTGTCAGGCTCCTCCACAG	Forward oligo for cloning guide sequence BAG6-02
Cas9_sgBAG6-02_R	AAACCTGTGGAGGAGCCTGACAGCC	Reverse oligo for cloning guide sequence BAG6-02
Cas9_sgGET4-08_F	CACCGGTGGAGTATTCCACGTCCCG	Forward oligo for cloning guide sequence GET4-08
Cas9_sgGET4-08_R	AAACCGGGACGTGGAATACTCCACC	Reverse oligo for cloning guide sequence GET4-08
Cas9_sgRNF126-06_F	CACCGGCAGTGGCAGAAGTACCGTC	Forward oligo for cloning guide sequence RNF126-06
Cas9_sgRNF126-06_R	AAACGACGGTACTTCTGCCACTGCC	Reverse oligo for cloning guide sequence RNF126-06
Cas9_sgSGTA-10_F	CACCGATGTCCGGCATGATTTCGGG	Forward oligo for cloning guide sequence SGTA-10
Cas9_sgSGTA-10_R	AAACCCCGAAATCATGCCGGACATC	Reverse oligo for cloning guide sequence SGTA-10
Cas9_sgUBL4A-07_F	CACCGGCTGACGGTGAAGGCGCTGC	Forward oligo for cloning guide sequence UBL4A-07
Cas9_sgUBL4A-07_R	AAACGCAGCGCCTTCACCGTCAGCC	Reverse oligo for cloning guide sequence UBL4A-07
Cas9_CTRL00001_F	CACCGGGTCCATGGGTGGAGTTACG	Forward oligo for cloning guide sequence CTRL00001
Cas9_CTRL00001_R	AAACCGTAACTCCACCCATGGACCC	Reverse oligo for cloning guide sequence CTRL00001
Pep13 library cloning
Pep13-SDM-F	NNNNN NNNNN NNNNN NNNNN NNNNN NNNNN NNNNN NNNN taatGCGGCCGCggag	Forward primer for Q5 site-directed mutagenesis cloning of the Pep13 library
Pep13-SDM-R	tttgtacagctcgtccatgccga	Reverse primer for Q5 site-directed mutagenesis cloning of the Pep13 library
Pep30 library cloning
Pep30-amplification-F	AAATACTGCGGCCGCtac	Forward primer for PCR amplification of the Pep30 oligo pool
Pep30-amplification-R	ttattaCCTGCAGGTCAGCTAGTCA	Reverse primer for PCR amplification of the Pep30 oligo pool
Pep30 and Pep13 Illumina library prepration and sequencing (Fig. 2A)
Pep-lib-F	Aatgatacggcgaccaccga GATCGGAAGAGCACACGTCTGAACTCCAGTCAC xxxxxx GATCACTCTCGGCATGGAC	Barcoded forward primer for generating Pep30 sequencing library
Pep-lib-R	caagcagaagacggcatacga ggaaccggaacccttaaaca	Reverse primer for generating Pep30 sequencing library
Pep-lib-seq	cgagctgtacaaATACtGCGGCCGCtac	Custom Illumina sequencing primer for Pep30 library
Pep30 Illumina library prepration and sequencing (Fig. 5F)
90nt_F	AATGATACGGCGACCACCGAGATCTACACGATCACTCTCGGCATGGAC	Forward PCR primer for amplification of the genomic target region containing reporter sequences
90nt_N701	CAAGCAGAAGACGGCATACGAGAT xxxxxxxx GTCTCGTGGGCTCGGAGATGTGTATAAGAGACAGGGAACCGGAACCCTTAAACA	Reverse PCR primer for amplification of the genomic target region containing reporter sequences (xxxxxxxx: barcode)
90nt_nextseq_seq	GTACAAATACTGCGGCCGCTAC	Custom spike-in Read 1 sequencing primer for use with the NextSeq platform
CRISPR screen Illumina library PCR
NGS-Lib-Fwd-1	AATGATACGGCGACCACCGAGATCTA CACTCTTTCCCTACACGACGCTCTTCC	Forward PCR primer for amplification of the genomic target region containing guide sequences
P7_sg_G01	CAAGCAGAAGACGGCATACGAGAT xxxxxxxx GTGACTGGAGTTCAGACGTGTGCTCTTCCGATCTCCGACTCGGTGCCACTTTTTCAA	Reverse PCR primer for amplification of the genomic target region containing guide sequences (xxxxxxxx: barcode)
Genotyping primers for knockout cells
gDNA2_sgBAG6-2_F	GTTTCGGGTCTATAGTGAGTTAGG	Forward primer for amplification of genomic BAG6 target region
gDNA2_sgBAG6-2_R	GTTTCGGGTCTATAGTGAGTTAGG	Reverse primer for amplification of genomic BAG6 target region
gDNA2_sgGET4-7_F	GAATCAAGATGTTGCATAGCTGAG	Forward primer for amplification of genomic GET4 target region
gDNA2_sgGET4-7_R	AATTCCACGCATTTCCAGATAGTG	Reverse primer for amplification of genomic GET4 target region
gDNA2_sgUBL4A-7_F	AGAAAGGAGGAGGTAGGAAG	Forward primer for amplification of genomic UBL4A target region
gDNA2_sgUBL4A-7_R	TTCAGCTTCTCGGAGACC	Reverse primer for amplification of genomic UBL4A target region
gDNA2_sgRNF126-6_F	CTGAAGTACCGTGAGGGGAG	Forward primer for amplification of genomic RNF126 target region
gDNA2_sgRNF126-6_R	CATGTACAGGACGGGGTTC	Reverse primer for amplification of genomic RNF126 target region
gDNA2_sgSGTA-10_F	GTCAAATCTTAAAGCATGGTTTCCC	Forward primer for amplification of genomic SGTA target region
gDNA2_sgSGTA-10_R	TCTATCAACTCTGGGTTCTGCTG	Reverse primer for amplification of genomic SGTA target region
LKO.1 5'	GACTATCATATGCTTACCGT	Sanger sequencing primer for the hU6 promoter
ss-sgBAG6-2-F	TGCCCTTTGTGTTTCTCTCC	Sanger sequencing primer targeting the BAG6 cut site
ss-sgSGTA-10-1-F	CTTTAGGCCAAAGAAAGAGGG	Sanger sequencing primer targeting the SGTA cut site
ss-RNF126-6-v10	TCCCCGCGGATTCAGCCT	Sanger sequencing primer targeting the RNF126 cut site
ss-sgGET4-7-2-F	ATGGAGTGTCTTTCCCCCTT	Sanger sequencing primer targeting the GET4 cut site
ss-sgUBL4A-5-2-F	CCCCTGGAGAAGGTGCTACT	Sanger sequencing primer targeting the UBL4A cut site
