## Supplementary material for "A unified model for the surveillance of translation in diverse noncoding sequences": Table S1

### Sheet: Sheet1
Table S1: Functional micropeptides with experimentally determined cellular localization
Peptide name	lncRNA/UTR	localization	localization:details	publication
RP11-132A1.4		cytoplasm		Pervasive functional translation of noncanonical human open reading frames
TBPL1-uORF		cytoplasm		Pervasive functional translation of noncanonical human open reading frames
ARL4A-uORF		cytoplasm		Pervasive functional translation of noncanonical human open reading frames
LINC00998	LINC00998	ER	also golgi	Pervasive functional translation of noncanonical human open reading frames
TOPORS-AS1		ER		Pervasive functional translation of noncanonical human open reading frames
RP11_469A15.2	RP11_469A15.2	mito		Pervasive functional translation of noncanonical human open reading frames
MIEF1-uORF		mito		Pervasive functional translation of noncanonical human open reading frames
RP11-84A1.3	RP11-84A1.3	plasma membrane		Pervasive functional translation of noncanonical human open reading frames
myoregulin (MLN)		ER	Sarcoplasmic reticulum membrane	A micropeptide encoded by a putative long noncoding RNA regulates muscle performance
XBP1SBM	MLLT4-AS1	nucleus		A micropeptide XBP1SBM encoded by lncRNA promotes angiogenesis and metastasis of TNBC via XBP1s pathway
Mm47	1810058I24Rik	mito		A Mitochondrial Micropeptide Is Required for Activation of the Nlrp3 Inflammasome
MPM	1500011K16Rik	mito		A novel mitochondrial micropeptide MPM enhances mitochondrial respiratory activity and promotes myogenic differentiation
DWORF		ER	Sarcoplasmic reticulum membrane	A peptide encoded by a transcript annotated as long noncoding RNA enhances SERCA activity in muscle
BNLN	LINC00617	ER		A putative long noncoding RNA-encoded micropeptide maintains cellular homeostasis in pancreatic β cells
FORCP	LINC00675	ER		An Evolutionarily Conserved AU-Rich Element in the 3' Untranslated Region of a Transcript Misannotated as a Long Noncoding RNA Regulates RNA Stability
MP31	5′ UTR of PTEN	mito		An Upstream Open Reading Frame in Phosphatase and Tensin Homolog Encodes a Circuit Breaker of Lactate Metabolism
Myomixer/Myomerger/Minion	Gm7325	plasma membrane		Control of muscle formation by the fusogenic micropeptide myomixer
sPEP1	HNF4A-AS1	nucleus		HNF4A-AS1-encoded small peptide promotes self-renewal and aggressiveness of neuroblastoma stem cells via eEF1A1-repressed SMAD4 transactivation
Linc013026-68AA	Linc013026-68AA	cytoplasm	perinuclear	Identification of Novel Micropeptides Derived from Hepatocellular Carcinoma-Specific Long Noncoding RNA
ASAP	LINC00467	mito		Micropeptide ASAP encoded by LINC00467 promotes colorectal cancer progression by directly modulating ATP synthase activity
MIAC		plasma membrane		Micropeptide MIAC Inhibits HNSCC Progression by Interacting with Aquaporin 2
PACMP	CTD-2256P15.2	nucleus	nucleolus	Micropeptide PACMP inhibition elicits synthetic lethal effects by decreasing CtIP and poly(ADP-ribosyl)ation
STMP1		mito	inner membrane	Mitochondrial micropeptide STMP1 promotes G1/S transition by enhancing mitochondrial complex IV activity
mitoregulin (Mtln)	LINC00116	mito	inner membrane	Mitoregulin: A lncRNA-Encoded Microprotein that Supports Mitochondrial Supercomplexes and Respiratory Efficiency
MOXI		mito		MOXI Is a Mitochondrial Micropeptide That Enhances Fatty Acid β-Oxidation
SPAR	LINC00961	lysosome membrane		mTORC1 and muscle regeneration are regulated by the LINC00961-encoded SPAR polypeptide
RNO-sORF5	ENSRNOG00000057834	cytoplasm		The cardiac translational landscape reveals that micropeptides are new players involved in cardiomyocyte hypertrophy
RNO-sORF6	ENSRNOG00000057097	cytoplasm		The cardiac translational landscape reveals that micropeptides are new players involved in cardiomyocyte hypertrophy
RNO-sORF8	ENSRNOG00000051251	cytoplasm		The cardiac translational landscape reveals that micropeptides are new players involved in cardiomyocyte hypertrophy
RNO-sORF9	ENSRNOG00000048986	cytoplasm	also nucleus	The cardiac translational landscape reveals that micropeptides are new players involved in cardiomyocyte hypertrophy
RNO-sORF11	ENSRNOG00000049537	cytoplasm		The cardiac translational landscape reveals that micropeptides are new players involved in cardiomyocyte hypertrophy
RNO-sORF7	ENSRNOG00000054516	mito		The cardiac translational landscape reveals that micropeptides are new players involved in cardiomyocyte hypertrophy
RNO-sORF1	ENSRNOG00000057352	nucleus		The cardiac translational landscape reveals that micropeptides are new players involved in cardiomyocyte hypertrophy
RNO-sORF2	ENSRNOG00000059100	nucleus		The cardiac translational landscape reveals that micropeptides are new players involved in cardiomyocyte hypertrophy
RNO-sORF3	ENSRNOG00000059100	nucleus		The cardiac translational landscape reveals that micropeptides are new players involved in cardiomyocyte hypertrophy
RNO-sORF4	ENSRNOG00000058926	nucleus		The cardiac translational landscape reveals that micropeptides are new players involved in cardiomyocyte hypertrophy
RNO-sORF10	ENSRNOG00000049537	nucleus		The cardiac translational landscape reveals that micropeptides are new players involved in cardiomyocyte hypertrophy
LEMP	1500011K16RIK	plasma membrane	and mito	The micropeptide LEMP plays an evolutionarily conserved role in myogenesis
APPLE		ER		The oncomicropeptide APPLE promotes hematopoietic malignancy by enhancing translation initiation
TUG1		mito	also nucleus	The Translational Landscape of the Human Heart
RP11-620J15.3		mito		The Translational Landscape of the Human Heart
CTD-2366F13.1		mito		The Translational Landscape of the Human Heart
PDZRN3-AS1		mito		The Translational Landscape of the Human Heart
RP3-332B22.1		mito		The Translational Landscape of the Human Heart
RP1-206D15.6		mito		The Translational Landscape of the Human Heart
LINC01560		mito		The Translational Landscape of the Human Heart
JPX		mito		The Translational Landscape of the Human Heart
JHDM1D-AS1		mito		The Translational Landscape of the Human Heart
IDI2-AS1		mito		The Translational Landscape of the Human Heart
GAS5		mito		The Translational Landscape of the Human Heart
CTC-471J1.11		mito		The Translational Landscape of the Human Heart
CDC37L1-AS1		mito		The Translational Landscape of the Human Heart
TBX5-AS1		mito		The Translational Landscape of the Human Heart
SOX9-AS1		mito		The Translational Landscape of the Human Heart
SNHG16		mito		The Translational Landscape of the Human Heart
SNHG8		mito		The Translational Landscape of the Human Heart
SNHG6		mito		The Translational Landscape of the Human Heart
RP11-644F5.11		mito		The Translational Landscape of the Human Heart
RP11-464C19.3		mito		The Translational Landscape of the Human Heart
RP11-140K17.3		mito		The Translational Landscape of the Human Heart
RP11-23P13.6		mito		The Translational Landscape of the Human Heart
TUNAR		ER		TUNAR lncRNA Encodes a Microprotein that Regulates Neural Differentiation and Neurite Formation by Modulating Calcium Dynamics
3neo43tulin(ELN)	1110017F19Rik/SMIM6	ER		Widespread control of calcium signaling by a family of SERCA-inhibiting micropeptides
another-regulin(ALN)	1810037I17Rik	ER		Widespread control of calcium signaling by a family of SERCA-inhibiting micropeptides
Summary
mitochondria	32
ER	10
cytoplasm	9
nucleus	8
plasma membrane	4
lysosome membrane	1
	64
